# Diversity and ecology of *Caudoviricetes* phages with genome terminal repeats in fecal metagenomes from four Dutch cohorts

**DOI:** 10.1101/2022.09.02.506393

**Authors:** Anastasia Gulyaeva, Sanzhima Garmaeva, Alexander Kurilshikov, Arnau Vich Vila, Niels P. Riksen, Mihai G. Netea, Rinse K. Weersma, Jingyuan Fu, Alexandra Zhernakova

**Affiliations:** Department of Genetics, University of Groningen, University Medical Center Groningen, the Netherlands; Department of Gastroenterology and Hepatology, University Medical Center Groningen, the Netherlands; Department of Internal Medicine, Radboud University Medical Center, Nijmegen, the Netherlands; Department of Pediatrics, University of Groningen, University Medical Center Groningen, the Netherlands

## Abstract

The human gut harbors numerous viruses infecting the human host, microbes and other inhabitants of the gastrointestinal tract. Most of these viruses remain undiscovered, and their influence on human health is unknown. Here we characterize viral genomes in gut metagenomic data from 1,950 individuals from four population and patient cohorts. We focus on a subset of viruses that is highly abundant in the gut, remains largely uncharacterized, and allows confident complete genome identification – phages that belong to the class *Caudoviricetes* and possess genome terminal repeats. We detect 1,899 species-level units belonging to this subset, 19% of which do not have complete representative genomes in major public gut virome databases. These units display diverse genomic features, are predicted to infect a wide range of microbial hosts, and on average account for < 1% of metagenomic reads. Analysis of longitudinal data from 338 individuals shows that the composition of this fraction of the virome remained relatively stable over a period of 4 years. We also demonstrate that 54 species-level units are highly prevalent (detected in > 5% of individuals in a cohort). Finally, we find 34 associations between highly prevalent phages and human phenotypes, 24 of which can be explained by the relative abundance of potential hosts.
