## Supplementary material for "Diversity and ecology of *Caudoviricetes* phages with genome terminal repeats in fecal metagenomes from four Dutch cohorts": Table S4

### Sheet: Table S4
vOTU representative			GenBank sequence
ID	Length, nt	Coverage*, %	ID	Length, nt	Coverage**, %	Title	Publication
MGV-GENOME-0312075	50685	36.6	JQ680375.1	33562	54.93	Unidentified phage clone 2209_scaffold2350 genomic sequence	Minot et al. 2012
uvig_425355	52660	18.29	JQ680371.1	8886	65.45	Unidentified phage clone 2207_scaffold314 genomic sequence	Minot et al. 2012
MGV-GENOME-0305083	48226	98.68	NC_047911.1	48211	98.48	Faecalibacterium phage FP_Lagaffe, complete genome	Cornuault et al. 2018
MGV-GENOME-0305083	48226	97.21	JQ680370.1	48707	95.85	Unidentified phage clone 2204_scaffold812 genomic sequence	Minot et al. 2012
MGV-GENOME-0163922	22349	18.59	MK233393.1	8158	51.72	Uncultured human fecal virus clone F.prausnitziiA_B07.V10.O10_1_c1 sequence	Dzunkova et al. 2019
MGV-GENOME-0244886	35928	12.51	MK233373.1	4500	100	Uncultured human fecal virus clone E.ramulus_B01.V10.L14_2_c1 sequence	Dzunkova et al. 2019
MGV-GENOME-0244886	35928	13.25	MK233372.1	5533	85.07	Uncultured human fecal virus clone E.ramulus_B01.V10.L14_1_c1 sequence	Dzunkova et al. 2019
MGV-GENOME-0337028	63267	21.78	MK232677.1	23694	57.88	Uncultured human fecal virus clone B.wexlerae_S04.r1.O05_2-CL16_c11 sequence	Dzunkova et al. 2019
MGV-GENOME-0337028	63267	28	MK232581.1	33428	52.61	Uncultured human fecal virus clone B.wexlerae_S04.r1.M14_2-CL16_c11 sequence	Dzunkova et al. 2019
MGV-GENOME-0337028	63267	11.55	MK232642.1	13344	54.17	Uncultured human fecal virus clone B.wexlerae_S04.r1.N05_3-CL16_c21 sequence	Dzunkova et al. 2019
MGV-GENOME-0371861	117620	49.93	JQ680354.1	94489	62.07	Unidentified phage clone 1013_scaffold3125 genomic sequence	Minot et al. 2012
SRS415869_NODE_11_length_123658_cov_86.751276	123658	75.8	JQ680354.1	94489	99.27	Unidentified phage clone 1013_scaffold3125 genomic sequence	Minot et al. 2012
MGV-GENOME-0351725	79623	10.99	KX501139.1	17357	50.63	Phage DP-2017a isolate CA40E hypothetical protein, tape measure, hypothetical protein, LysM, D-like protein, hypothetical protein, type IV secretion protein, baseplate, hypothetical protein, hydrolase, hypothetical protein, helicase, primase, type III restriction endonuclease, and exonuclease genes, complete cds	Ly et al. 2016
MGV-GENOME-0351725	79623	10.99	KX501137.1	17357	50.63	Phage DP-2017a isolate CA40C hypothetical protein, tape measure, hypothetical protein, LysM, D-like protein, hypothetical protein, type IV secretion protein, baseplate, hypothetical protein, hydrolase, hypothetical protein, helicase, primase, type III restriction endonuclease, and exonuclease genes, complete cds	Ly et al. 2016
MGV-GENOME-0351725	79623	10.99	KX501136.1	17357	50.63	Phage DP-2017a isolate CA40B hypothetical protein, tape measure, hypothetical protein, LysM, D-like protein, hypothetical protein, type IV secretion protein, baseplate, hypothetical protein, hydrolase, hypothetical protein, helicase, primase, type III restriction endonuclease, and exonuclease genes, complete cds	Ly et al. 2016
MGV-GENOME-0351725	79623	10.99	KX501135.1	17357	50.63	Phage DP-2017a isolate CA40A hypothetical protein, tape measure, hypothetical protein, LysM, D-like protein, hypothetical protein, type IV secretion protein, baseplate, hypothetical protein, hydrolase, hypothetical protein, helicase, primase, type III restriction endonuclease, and exonuclease genes, complete cds	Ly et al. 2016
MGV-GENOME-0351725	79623	10.99	KX501134.1	17357	50.63	Phage DP-2017a isolate CA39E hypothetical protein, tape measure, hypothetical protein, LysM, D-like protein, hypothetical protein, type IV secretion protein, baseplate, hypothetical protein, hydrolase, hypothetical protein, helicase, primase, type III restriction endonuclease, and exonuclease genes, complete cds	Ly et al. 2016
MGV-GENOME-0288753	44000	16.91	MK233365.1	7671	97.15	Uncultured human fecal virus clone E.hallii_S05.O04_1_c1 sequence	Dzunkova et al. 2019
ERS698742_NODE_4_length_57489_cov_840.739161	57489	26.03	JQ680369.1	15369	94.14	Unidentified phage clone 2204_scaffold211 genomic sequence	Minot et al. 2012
NL_vir049144	5061	25.92	MK233468.1	1375	96.51	Uncultured human fecal virus clone Faecalibacterium.sp_S08.L11_2_c5 sequence	Dzunkova et al. 2019
*Fraction of the vOTU representative genome length covered by BLASTN alignments with the GenBank sequence.
**Fraction of the GenBank sequence length covered by BLASTN alignments with the vOTU representative genome.
